# Functional Connectivity Differences Underly Variable Centralized Symptom Relief After Hysterectomy

**DOI:** 10.64898/2026.09.26.754679

**Authors:** Natalie McLain, Chelsea Kaplan, Steven Harte, Melissa Lenert, Julia Evanski, Esmeralda Hidalgo-Lopez, Maximillian Egan, Eric Ichesco, Richard E. Harris, Jason Kutch, Daniel Clauw, Sawsan As-Sanie, Andrew Schrepf

## Abstract

Approximately 1 in 4 women with chronic pelvic pain (CPP) report persistent pelvic pain after hysterectomy. Centralized symptoms—fatigue, multisite pain, and sleep disturbance, quantified using the Fibromyalgia Survey Score (FSS)—often co-occur with this risk, but the trajectory of centralized symptom burden after surgery, independent of pelvic pain outcome, is not well understood. Whether presurgical differences in central nervous system pain processing distinguish women whose centralized symptoms improve (improvers) from those whose do not (non-improvers) has not been tested. In this observational study, we assessed whether individuals who do and do not report improvement in FSS scores six months post-operatively differ in their baseline/pre-operative phenotypes and brain function. Sensory sensitivity scores were significantly higher in non-improvers than in improvers at baseline. We identified no significant, presurgical differences in age, average pelvic pain intensity, widespread pain, or pain interference between improvers and non-improvers. Functional connectivity was examined at rest and during the application of a distal, sustained pressure pain. We identified no significant group differences at rest. During sustained pressure pain, non-improvers showed greater connectivity than improvers between primary somatosensory cortex and posterior thalamic seeds with frontal, motor, cerebellar and limbic regions, but lower connectivity between the periaqueductal gray and subgenual cingulate cortex. Non-improvers also showed a greater pain-evoked increase in connectivity between the pelvic and leg representations of the primary sensory cortex and other sensorimotor regions in the pain-versus-rest contrast. Overall, non-improvers showed increased functional connectivity between regions associated with the multisensory integration of ascending pain, and decreased connectivity between regions associated with descending pain modulation. In exploratory analyses, some of these connections were additionally associated with symptom burden: sensory sensitivity, number of painful regions, and pain interference. This work may inform mechanisms of persistent symptom burden and guide surgical decision-making in patients with high central sensitization.
