## Supplementary material for "Functional Connectivity Differences Underly Variable Centralized Symptom Relief After Hysterectomy": AllTables: AllTables.xlsx

### Sheet: Table 1.TestedSeeds
Seed Number	Seed label	type	centroid			source
			x	y	z
1	WidespreadS1	5mm sphere	19	-27	71	Kutch et al. 2017
2	S1Pelvic_R1	5mm sphere	18	-40	60	Bagarinao et al., 2014
3	S1Pelvic_R2	5mm sphere	44	-24	56	Bagarinao et al., 2014
4	S1Pelvic_L	5mm sphere	-26	-36	60	Bagarinao et al., 2014
5	S1LeftLeg	5mm sphere	8	-38	68	Kim et al 2015
6	S1LeftArm	5mm sphere	29	−33.4	68.8	Roux et al., 2017
7	pTHA-lh	atlas parcelation	-	-	-	Tian et al. 2020
8	aTHA-lh	atlas parcelation	-	-	-	Tian et al. 2021
9	pTHA-rh	atlas parcelation	-	-	-	Tian et al. 2022
10	aTHA-rh	atlas parcelation	-	-	-	Tian et al. 2023
11	PAG_sphere	5mm sphere	4	-26	14	Fenske et al. 2020
12	PAG_trace	hand trace (previously published)	-	-	-	Fenske et al. 2021

### Sheet: Table 2.GroupCharacteristics 
Variable	# NI	# I	Mean (SD) – NI	Mean (SD) – I	p
Age	27	27	40.59 (4.97)	40.74 (4.92)	0.917
Pain intensity – baseline	27	27	5.7 (1.68)	5.67 (2.65)	0.732
Pain intensity – 6 months	27	27	0.81 (1.14)	0.11 (0.58)	< .001
Change in pain intensity (6 mo − baseline)	27	27	-4.89 (1.63)	-5.56 (2.56)	0.404
FM score (baseline)	27	27	9.67 (4.31)	9.37 (4.02)	0.896
FM score (6mo)	27	27	8.74 (4.36)	2.7 (1.79)	< .001
ΔFM score (6mo-baseline)	27	27	-0.93 (3.68)	-6.67 (3.54)	< .001
Widespread Pain Index (baseline)	27	27	2.48 (2.23)	2.59 (2.42)	0.979
Widespread Pain Index (6mo)	26	24	2.38 (3.25)	0.42 (0.72)	0.004
ΔWidespread Pain Index (6mo − baseline)	26	24	0.08 (3.26)	-2.04 (2.31)	0.044
Pain interference (baseline)	27	27	23.48 (8.3)	21.59 (9.3)	0.435
Sensory sensitivity (baseline)	27	27	1.15 (1.41)	0.56 (1.15)	0.044
p-values from Wilcoxon rank-sum tests.

### Sheet: Table3.SignificantClusters
Analysis type: sustained painful pressure
Improvers v nonimprovers
Seed region	Cluster centroid			cluster size	size p-FWE	size p-FDR	label
	x	y	z
pTHA_lh
	-48	20	26	146	0.004354	0.007675	L middle frontal gyrus
	-36	4	26	98	0.03525	0.03156	L Precentral gyrus
WidespreadS1
	22	-68	-16	274	3.9e-05	8.1e-05	R temporal occipital fusiform cortex
	-32	-44	-48	167	0.001857	0.001939	L cerebellum
	-20	-70	-18	106	0.024324	0.017125	L cerebellum
	6	-70	-32	86	0.061674	0.033203	Vermis/cerebellum R
S1_Pelvic_R2
	-28	-8	-28	111	0.020636	0.020328	L hippocampus
PAG_sphere
	4	20	-4	134	0.006273	0.006901	R Subcallosal
Analysis type: painful pressure versus rest
Improvers v nonimprovers
Seed region	Cluster centroid			cluster size	size p-FWE	size p-FDR	label
	x	y	z
S1Pelvic_R1
	0	6	56	223	0.000116	0.000193	SMA (R/L)
	28	-20	54	139	0.003635	0.003021	R Precentral gyrus
S1Leg_R
	-2	-2	64	154	0.001906	0.00293	SMA (R/L)
	-12	-60	66	128	0.006026	0.004642	L lateral occipital cortex

### Sheet: Table4.SigOnly
Group	Seed	FC cluster	Clinical Variable	N	Estimate	p	Sig.
Nonimprovers	S1_Pelvic_R1	cr_rprecentral	wpi	21	-0.645	0.00158	**
Improvers	pTHA-lh	co_l_pre_central	sens_sens_score	21	0.552	0.00953	**
Improvers	pTHA-lh	co_l_mid_front	sens_sens_score	21	0.468	0.0325	*
Improvers	WidespreadS1	co_l_cerebellum2	sens_sens_score	21	0.454	0.0388	*
Improvers	pTHA-lh	co_l_pre_central	pain_int_bl	21	0.452	0.0399	*
Improvers	pTHA-lh	co_l_pre_central	wpi	21	0.439	0.0466	*

### Sheet: SupplementaryTable1
improver status	neuro_variable	outcome_variable	n	estimate	statistic	p_value	method
0	cr_rprecentral	wpi	21	-0.645263	2533.7	0.00158466	Spearman correlation
1	co_l_pre_central	sens_sens_score	21	0.551644	690.468	0.00953008	Spearman correlation
1	cr_l_lat_occip	wpi	21	0.473067	811.476	0.0303195	Spearman correlation
1	co_l_mid_front	sens_sens_score	21	0.467716	819.718	0.0325118	Spearman correlation
1	co_l_cerebellum2	sens_sens_score	21	0.453864	841.05	0.0387678	Spearman correlation
1	co_l_pre_central	pain_int_bl	21	0.451616	844.512	0.0398658	Spearman correlation
1	co_l_pre_central	wpi	21	0.438854	864.165	0.0465662	Spearman correlation
1	co_l_mid_front	pain_int_bl	21	0.4262	883.652	0.0540371	Spearman correlation
1	co_vermis	sens_sens_score	21	0.39764	927.634	0.074248	Spearman correlation
1	co_vermis	pain_int_bl	21	0.363639	979.996	0.105147	Spearman correlation
1	co_l_cerebellum1	wpi	21	0.3599	985.755	0.109042	Spearman correlation
1	co_l_cerebellum2	wpi	21	0.352004	997.914	0.117611	Spearman correlation
0	co_l_pre_central	wpi	21	-0.342652	2067.68	0.128375	Spearman correlation
0	co_l_cerebellum2	wpi	21	0.336525	1021.75	0.135797	Spearman correlation
0	cr_bsma_leg	pain_int_bl	21	-0.3205	2033.57	0.156637	Spearman correlation
1	co_l_cerebellum2	pain_int_bl	21	0.314763	1055.27	0.164613	Spearman correlation
0	co_r_accumbens	wpi	21	0.301954	1074.99	0.183419	Spearman correlation
1	co_hippocampus	sens_sens_score	21	-0.283563	1976.69	0.212896	Spearman correlation
0	co_l_pre_central	pain_int_bl	21	-0.281988	1974.26	0.215558	Spearman correlation
1	co_r_temp_occ_fusiform	pain_int_bl	21	0.271752	1121.5	0.233396	Spearman correlation
1	co_l_mid_front	wpi	21	0.271076	1122.54	0.234606	Spearman correlation
0	co_r_temp_occ_fusiform	pain_int_bl	21	-0.253676	1930.66	0.26718	Spearman correlation
0	co_l_cerebellum1	sens_sens_score	21	0.250921	1153.58	0.272587	Spearman correlation
1	cr_bsma	wpi	21	-0.250022	1925.03	0.274366	Spearman correlation
1	co_r_temp_occ_fusiform	sens_sens_score	21	0.237117	1174.84	0.300704	Spearman correlation
1	co_hippocampus	wpi	21	-0.216466	1873.36	0.345951	Spearman correlation
0	co_l_pre_central	sens_sens_score	21	0.215667	1207.87	0.347777	Spearman correlation
0	co_l_cerebellum2	sens_sens_score	21	0.2147	1209.36	0.349996	Spearman correlation
0	cr_rprecentral	sens_sens_score	21	-0.213594	1868.93	0.352545	Spearman correlation
0	co_r_accumbens	sens_sens_score	21	0.212902	1212.13	0.354142	Spearman correlation
0	cr_l_lat_occip	wpi	21	-0.194301	1839.22	0.39869	Spearman correlation
1	co_vermis	wpi	21	0.186858	1252.24	0.417343	Spearman correlation
1	co_r_temp_occ_fusiform	wpi	21	0.171067	1276.56	0.45844	Spearman correlation
1	co_hippocampus	pain_int_bl	21	-0.169437	1800.93	0.462797	Spearman correlation
0	cr_l_lat_occip	pain_int_bl	21	-0.162535	1790.3	0.481481	Spearman correlation
0	co_hippocampus	sens_sens_score	21	-0.160368	1786.97	0.487423	Spearman correlation
0	co_hippocampus	wpi	21	0.140474	1323.67	0.543625	Spearman correlation
1	cr_bsma_leg	wpi	21	-0.139486	1754.81	0.546493	Spearman correlation
1	cr_bsma	sens_sens_score	21	0.122225	1351.77	0.597641	Spearman correlation
1	cr_rprecentral	sens_sens_score	21	-0.120596	1725.72	0.602571	Spearman correlation
1	cr_l_lat_occip	pain_int_bl	21	0.115348	1362.36	0.618562	Spearman correlation
1	co_r_accumbens	wpi	21	-0.10593	1703.13	0.647672	Spearman correlation
0	cr_l_lat_occip	sens_sens_score	21	0.101613	1383.52	0.661189	Spearman correlation
0	cr_rprecentral	pain_int_bl	21	0.0868158	1406.3	0.708265	Spearman correlation
1	cr_bsma_leg	pain_int_bl	21	-0.0860221	1672.47	0.710822	Spearman correlation
1	co_r_accumbens	pain_int_bl	21	-0.0827636	1667.46	0.721347	Spearman correlation
1	co_l_cerebellum1	pain_int_bl	21	0.082112	1413.55	0.723458	Spearman correlation
0	cr_bsma	pain_int_bl	21	0.0815938	1414.35	0.725137	Spearman correlation
0	cr_bsma_leg	wpi	21	0.0807399	1415.66	0.727908	Spearman correlation
0	co_l_mid_front	sens_sens_score	21	0.0788016	1418.65	0.73421	Spearman correlation
0	co_hippocampus	pain_int_bl	21	0.07833	1419.37	0.735746	Spearman correlation
0	cr_bsma	sens_sens_score	21	0.0767278	1421.84	0.74097	Spearman correlation
1	cr_rprecentral	pain_int_bl	21	-0.0723367	1651.4	0.755345	Spearman correlation
0	co_l_mid_front	wpi	21	-0.0722064	1651.2	0.755773	Spearman correlation
0	co_vermis	sens_sens_score	21	0.0711979	1430.36	0.759087	Spearman correlation
0	co_l_mid_front	pain_int_bl	21	-0.067886	1644.54	0.769995	Spearman correlation
0	co_r_temp_occ_fusiform	wpi	21	0.0659918	1438.37	0.776254	Spearman correlation
1	co_r_accumbens	sens_sens_score	21	0.0570385	1452.16	0.806009	Spearman correlation
0	co_vermis	pain_int_bl	21	0.0561365	1453.55	0.809022	Spearman correlation
0	co_r_accumbens	pain_int_bl	21	-0.0509145	1618.41	0.826514	Spearman correlation
0	co_l_cerebellum1	pain_int_bl	21	0.0489563	1464.61	0.833095	Spearman correlation
1	cr_l_lat_occip	sens_sens_score	21	-0.0456308	1610.27	0.844294	Spearman correlation
0	co_r_temp_occ_fusiform	sens_sens_score	21	-0.0407965	1602.83	0.860626	Spearman correlation
1	cr_rprecentral	wpi	21	0.0361873	1484.27	0.876248	Spearman correlation
0	co_l_cerebellum2	pain_int_bl	21	0.0355865	1485.2	0.878288	Spearman correlation
1	cr_bsma	pain_int_bl	21	-0.028674	1584.16	0.901807	Spearman correlation
0	co_vermis	wpi	21	-0.024944	1578.41	0.914531	Spearman correlation
0	cr_bsma	wpi	21	0.0144413	1517.76	0.95046	Spearman correlation
1	co_l_cerebellum1	sens_sens_score	21	-0.00814836	1552.55	0.972036	Spearman correlation
1	cr_bsma_leg	sens_sens_score	21	-0.00162967	1542.51	0.994406	Spearman correlation
0	co_l_cerebellum1	wpi	21	-0.00131284	1542.02	0.995494	Spearman correlation
0	cr_bsma_leg	sens_sens_score	21	0.000691242	1538.94	0.997627	Spearman correlation
